# Adaptation of *Bacillus thuringiensis* to plant colonization affects differentiation and toxicity

**DOI:** 10.1101/2020.12.03.410076

**Authors:** Yicen Lin, Monica Alstrup, Janet Ka Yan Pang, Gergely Maróti, Mériem Er-Rafik, Nicolas Tourasse, Ole Andreas Økstad, Ákos T. Kovács

**Affiliations:** Bacterial Interactions and Evolution Group, DTU Bioengineering, Technical University of Denmark, 2800 Lyngby, Denmark; Institute of Plant Biology, Biological Research Centre of the Hungarian Academy of Sciences, 6726 Szeged, Hungary; National Centre for Nano Fabrication and Characterization, Technical University of Denmark, 2800 Lyngby, Denmark; Univ. Bordeaux, CNRS, INSERM, ARNA, UMR 5320, U1212, F-33000 Bordeaux, France; Centre for Integrative Microbial Evolution and Section for Pharmacology and Pharmaceutical Biosciences, Department of Pharmacy, University of Oslo, 0316 Oslo, Norway

**Keywords:** *Bacillus thuringiensis*, *Arabidopsis thaliana*, plant microbe interaction, experimental evolution, pathogenesis

## Abstract

*Bacillus cereus* group (*Bacillus cereus sensu lato*) has a diverse ecology, including various species that are vertebrate or invertebrate pathogens. Few isolates from the *B. cereus* group have however been demonstrated to benefit plant growth. Therefore, it is crucial to explore how bacterial development and toxicity evolves during plant colonization. Herein, we investigated *Bacillus thuringiensis* (Cry-) adaptation to the colonization of *Arabidopsis thaliana* roots, and monitored changes in cellular differentiation in experimentally evolved isolates. Isolates from two populations displayed improved iterative ecesis on roots and increased toxicity against insect larvae. Molecular dissection and recreation of a causative mutation revealed the importance of a non-sense mutation in the *rho* transcription terminator gene. Transcriptome analysis revealed how Rho impacts various *B. thuringiensis* genes involved in carbohydrate metabolism and virulence. Our work suggests that evolved multicellular aggregates have a fitness advantage over single cells when colonizing plants, creating a trade-off between swimming and multicellularity in evolved lineages, in addition to unrelated alterations in pathogenicity.

**Importance:** Biologicals-based plant protection relies on the use of safe microbial strains. During application of biologicals to the rhizosphere, microbes adapt to the niche, including genetic mutations shaping the physiology of the cells. Here, the experimental evolution of *Bacillus thuringiensis* lacking the insecticide crystal toxins was examined on the plant root to reveal how adaptation shapes the differentiation of this bacterium. Interestingly, evolution of certain linages led to increased emetic toxin production, hemolysis and insect larvae pathogenesis in *B. thuringiensis* driven by transcriptional rewiring. Further, our detailed study reveals how inactivation of the transcription termination protein Rho promotes aggregation on the plant root in addition to altered differentiation and pathogenesis in *B. thuringiensis*.
