## Supplementary material for "Adaptation of *Bacillus thuringiensis* to plant colonization affects differentiation and toxicity": Dataset S1

### Sheet: SNPs in evolved isolates
Locus_tags	Gene	Protein	site	Mutation
BTB_RS31605#		hypothetical protein (plasmid)	7019	Asp88fs	A1	A2	A3	E1	E2	E3	F1	F2	F3
BTB_RS31610			7398	Gly89Cys	C1	C2	C3
BTB_RS00630	rplGB	50S ribosomal protein L7ae-like protein	121177	Thr57Ile	E1	E2	E3	F1	F2	F3
BTB_RS29955#		ribonuclease HI (plasmid)	254428	Ser98*	D2
BTB_RS29955#		ribonuclease HI (plasmid)	295568	Pro122Ala	C1	C2	C3
BTB_RS30775#		hypothetical protein (plasmid)	355685	Glu47fs	D2
BTB_RS30825#		hypothetical protein (plasmid)	366317	66G>A	D1	D2	D3
BTB_RS30875#		DUF1273 family protein (plasmid)	373351	25C>A	D1
BTB_RS02930	lpl9	methyl-accepting chemotaxis protein	576819	Ser277Arg	D2
BTB_RS03395	rbsC	ribose ABC transporter permease	684459	Ala220Val	A1	A2	A3	E1	E2	E3	F1	F2	F3
BTB_RS03605		hypothetical protein	717536	Thr523Asn	D1	D2	D3
BTB_RS03695	FtsK	DNA translocase FtsK	734071	786A>G	D3
BTB_RS03835	qoxB	cytochrome aa3 quinol oxidase subunit I	761827	1596C>A	A1	A2	A3	E1	E2	E3	F1	F2	F3
BTB_RS04045		DUF3965 domain-containing protein	791913	Thr82Asn	E1	E2	E3	F1	F2	F3
BTB_RS04605	mdaB	NAD(P)H-dependent oxidoreductase	889013	Glu83*	C3
BTB_RS04765	hemZ	coproporphyrinogen III oxidase	929042	Gly126Val	D1	D2	D3
BTB_RS04805		O-antigen ligase family protein	940782	Glu293Gly	F3
BTB_RS05240	luxQ	response regulator	1029541	Gln115*	C1	C2	C3
BTB_RS05610	pbpF	PBP1A family penicillin-binding protein	1103705	Gly657Val	D1	D2	D3
BTB_RS06220	ubiG	class I SAM-dependent methyltransferase	1230277	Leu207Phe	D1
BTB_RS06555	ywdH	aldehyde dehydrogenase	1291006	558T>C	D1	D2	D3
BTB_RS06595	yhcT	RluA family pseudouridine synthase	1299930	Ala174Glu	D1	D2	D3
BTB_RS07120	leuA	2-isopropylmalate synthase	1391465	867G>T	D1
BTB_RS07150	hisD	histidinol dehydrogenase	1398119	Val237Leu	C1	C2	C3
BTB_RS07240	nirA	ferredoxin--nitrite reductase	1413262	483G>A	C1	C3
BTB_RS07485	ResC	cytochrome c biogenesis protein ResC	1461928	Phe310fs	D1
BTB_RS08390	MogR	motility repressor MogR	1637259	Phe268Cys	D2	D3
BTB_RS09030	ilvC	ketol-acid reductoisomerase	1763441	Met125fs	A1	A2	A3
BTB_RS09210		GNAT family N-acetyltransferase	1806493	Gly142fs	E1	E2	E3	F1	F2	F3
BTB_RS09300	pcoA	multicopper oxidase family protein	1822945	Val22Met	A1	A2	A3	E1	E2	E3	F1	F2	F3
BTB_RS10665		hypothetical protein	2068014	Val22fs	F3
BTB_RS11010		tetratricopeptide repeat protein	2148639	Gln750Lys	E1	E2	E3	F1	F2	F3
BTB_RS11445		histidine kinase	2235019	819C>T	A1	A2	A3	C1	C2	C3	D1	D2	D3	E1	E2	E3	F1	F2	F3
BTB_RS12825*	tee6	choice-of-anchor A family protein	2553705	1146G>A	A1	A2	A3	C1	C2	C3	D2	D3	E1	E2	E3
BTB_RS12825*	tee6	choice-of-anchor A family protein	2553977	Val473Ala	F2
BTB_RS13480	ecfT	energy-coupling factor transporter transmembrane protein EcfT	2673666	Leu27Trp	A1	A2	A3
BTB_RS14385		class I SAM-dependent methyltransferase	2842436	Leu138Arg	A3
BTB_RS14510	ooxA	NAD(P)/FAD-dependent oxidoreductase	2866333	Ala100Val	A3
BTB_RS14860*		YrzI family small protein	2925851	27A>T	C2	C3	E2
BTB_RS14860*		YrzI family small protein	2925857	33C>T	C3	E1	F2	F1	F2	F3
BTB_RS14860*		YrzI family small protein	2925872	48G>A	F2
BTB_RS14865*		YrzI family small protein	2926049	Lys19Glu	A1	A3	C1	C2	C3	D1	D2	D3	E1	E2	E3	F1	F2	F3
BTB_RS33430		hypothetical protein	3108226	Gln49fs	A1
BTB_RS34330		hypothetical protein	3132586	Phe24Leu	C1	C2	C3
BTB_RS16805		glycosyltransferase family 2 protein	3316488	Val17_Ile18insVal	D1
BTB_RS17715	yoaR	hypothetical protein	3513274	Leu148fs	C1	C2	C3
BTB_RS18035		VOC family protein	3583640	Ala126Ser	F2
BTB_RS18275	yerD	FMN-binding glutamate synthase family protein	3629223	Cys442Phe	C3
BTB_RS18525	ynbB	methionine gamma-lyase family protein	3677226	Val365fs	A2	A3
BTB_RS18825	colT	peptidase	3735934	Asn460fs	C3
BTB_RS18855	mutL	DNA mismatch repair endonuclease MutL	3748021	Ala50Asp	A2
BTB_RS19800	sigE	RNA polymerase sporulation sigma factor SigE	3937027	Lys107Ile	D2
BTB_RS20545		DUF3915 domain-containing protein	4076428	Asn42fs	F1	F2	F3
BTB_RS20995	argJ	bifunctional glutamate N-acetyltransferase/amino-acid acetyltransferase ArgJ	4156209	702G>T	E3
BTB_RS22665	lon	Lon protease	4465717	Pro737Gln	E1	E2	E3	F1	F2	F3
BTB_RS22890	yhaP	ABC transporter permease	4508936	Ile167Thr	D2
BTB_RS23225	thrS	threonine--tRNA ligase	4576085	Pro269Thr	A2
BTB_RS23310	icd	NADP-dependent isocitrate dehydrogenase	4594171	Asp266Gly	A1	A2	A3
BTB_RS24080	bceA	ABC transporter ATP-binding protein	4738028	Val8Met	E2
BTB_RS24285	ytlA	ABC transporter substrate-binding protein	4778776	Val243_Asp244insVal	E1	E2	E3	F1	F2	F3
BTB_RS24555	yvcP	response regulator transcription factor	4820685	Ala160Ser	D1	D2	D3
BTB_RS24570	yxdM	ABC transporter permease	4824333	Gly88Glu	D2
BTB_RS34005		cell surface protein	4909436	Ile1237fs	D1	D2	D3
BTB_RS26710	yocH	SH3 domain-containing protein	5229440	Val248Gly	D3
BTB_RS27135	glyA	serine hydroxymethyltransferase	5313456	Arg398Leu	A1	A2	A3
BTB_RS27215	rho	transcription termination factor Rho	5327540	Glu54*	E1	E2	E3	F1	F2	F3
BTB_RS27225	murA	UDP-N-acetylglucosamine 1-carboxyvinyltransferase	5329180	Ala429Val	A1	A2	A3
BTB_RS27265	mmgC	acyl-CoA dehydrogenase	5338274	Val92Ile	E3
BTB_RS27575	metA	homoserine O-succinyltransferase	5408340	Ala81Val	C2
BTB_RS27855*	yycJ	MBL fold metallo-hydrolase	5474219	Asn137_Arg138insAsn	A1	A2	A3	C1	C2	C3	D1	D2	D3	E1	E2	E3	F1	F2	F3
* Located in Anc but not in indicated evolved isolates
# Located in plasmids

### Sheet: SNPs in ancestor to CP003889.1
Mapping on chromosome or plasmid sequence	Reference Position	Type	Reference	Allele	Coding region change	Amino acid change
NC_018877 mapping	44130	SNV	A	G
NC_018877 mapping	169894	Deletion	T	-	BTB_RS00985:c.172delA	BTB_RS00985:p.Ile58fs
NC_018877 mapping	171315	Deletion	T	-
NC_018877 mapping	434132	MNV	AT	TA
NC_018877 mapping	434136	Deletion	T	-
NC_018877 mapping	467796	Insertion	-	T
NC_018877 mapping	501967	Insertion	-	T	WP_000698296.1:c.1117_1118insA	WP_000698296.1:p.Ile373fs
NC_018877 mapping	506172	Insertion	-	T
NC_018877 mapping	803607	Insertion	-	T	WP_000424088.1:c.368_369insT	WP_000424088.1:p.Tyr125fs
NC_018877 mapping	819683	Insertion	-	T	BTB_RS04200:c.1063_1064insA	BTB_RS04200:p.Thr355fs
NC_018877 mapping	826041	Insertion	-	T	BTB_RS32510:c.424_425insA	BTB_RS32510:p.Met142fs
NC_018877 mapping	920197	Insertion	-	A	budA:c.42_43insA	budA:p.Arg16fs
NC_018877 mapping	921157	Insertion	-	T	BTB_RS32555:c.147_148insA	BTB_RS32555:p.Arg50fs
NC_018877 mapping	926494	Insertion	-	A	BTB_RS04755:c.3157_3158insA	BTB_RS04755:p.Asn1054fs
NC_018877 mapping	1075390	Insertion	-	T
NC_018877 mapping	1086868	Insertion	-	T
NC_018877 mapping	1093435	Insertion	-	A	BTB_RS05575:c.4156_4157insA	BTB_RS05575:p.Leu1387fs
NC_018877 mapping	1178536	Insertion	-	A	BTB_RS05970:c.610_611insA	BTB_RS05970:p.*206fs
NC_018877 mapping	1198053	Insertion	-	A	BTB_RS32735:c.40_41insA	BTB_RS32735:p.Asn15fs
NC_018877 mapping	1198084	Insertion	-	A	BTB_RS32735:c.71_72insA	BTB_RS32735:p.Asn26fs
NC_018877 mapping	1198091	Insertion	-	A	BTB_RS32735:c.78_79insA	BTB_RS32735:p.Asn28fs
NC_018877 mapping	1203944	Deletion	A	-
NC_018877 mapping	1237805	Insertion	-	A
NC_018877 mapping	1237815	Insertion	-	T
NC_018877 mapping	1237826	Insertion	-	A
NC_018877 mapping	1237834	Deletion	T	-
NC_018877 mapping	1381439	Insertion	-	T
NC_018877 mapping	1494650	Insertion	-	A
NC_018877 mapping	1494656	Insertion	-	A
NC_018877 mapping	1525749	Insertion	-	A	BTB_RS07845:c.494_495insA	BTB_RS07845:p.Arg167fs
NC_018877 mapping	1587475	Deletion	A	-	WP_000358801.1:c.176delA	WP_000358801.1:p.*59fs
NC_018877 mapping	1607754	Insertion	-	A
NC_018877 mapping	1607759	Insertion	-	A
NC_018877 mapping	1607768	Insertion	-	A
NC_018877 mapping	1607778	Insertion	-	T
NC_018877 mapping	1607785	Insertion	-	T
NC_018877 mapping	1639874	Insertion	-	T
NC_018877 mapping	1712073	Insertion	-	T	BTB_RS08800:c.229_230insT	BTB_RS08800:p.Cys78fs
NC_018877 mapping	1757849	MNV	AC	CA	WP_001291885.1:c.557_558delGTinsTG	WP_001291885.1:p.Cys186Leu
NC_018877 mapping	1757874	Insertion	-	T	WP_001291885.1:c.533_534insA	WP_001291885.1:p.Asn178fs
NC_018877 mapping	1782703	Deletion	A	-
NC_018877 mapping	1782706	SNV	T	A
NC_018877 mapping	1782714	Deletion	T	-
NC_018877 mapping	1782718	MNV	AC	CT
NC_018877 mapping	1782724	Insertion	-	A
NC_018877 mapping	1830555	Deletion	A	-
NC_018877 mapping	1897734	Deletion	A	-
NC_018877 mapping	1938742	Insertion	-	T
NC_018877 mapping	1973167	Insertion	-	T
NC_018877 mapping	2019130	Deletion	A	-
NC_018877 mapping	2103814	Deletion	T	-
NC_018877 mapping	2187343	Insertion	-	A
NC_018877 mapping	2227688	Insertion	-	A	BTB_RS11415:c.847_848insA	BTB_RS11415:p.Arg285fs
NC_018877 mapping	2234692	Deletion	A	-	BTB_RS11445:c.492delA	BTB_RS11445:p.Thr165fs
NC_018877 mapping	2234708	Deletion	T	-	BTB_RS11445:c.508delT	BTB_RS11445:p.Tyr170fs
NC_018877 mapping	2245238	Insertion	-	A	BTB_RS11490:c.160_161insA	BTB_RS11490:p.Leu55fs
NC_018877 mapping	2269164	Deletion	A	-
NC_018877 mapping	2427997	Insertion	-	T
NC_018877 mapping	2463832	Insertion	-	T
NC_018877 mapping	2469593	Deletion	A	-
NC_018877 mapping	2548806	Deletion	T	-	BTB_RS12810:c.72delA	BTB_RS12810:p.Lys24fs
NC_018877 mapping	2553705	SNV	G	A	WP_001239473.1:c.1146G>A
NC_018877 mapping	2553852	SNV	A	G	WP_001239473.1:c.1293A>G
NC_018877 mapping	2553862	SNV	T	C	WP_001239473.1:c.1303T>C
NC_018877 mapping	2553864	SNV	A	T	WP_001239473.1:c.1305A>T	WP_001239473.1:p.Leu435Phe
NC_018877 mapping	2553906	SNV	A	G	WP_001239473.1:c.1347A>G
NC_018877 mapping	2553916	SNV	C	A	WP_001239473.1:c.1357C>A	WP_001239473.1:p.His453Asn
NC_018877 mapping	2553918	SNV	T	A	WP_001239473.1:c.1359T>A	WP_001239473.1:p.His453Gln
NC_018877 mapping	2553921	SNV	A	T	WP_001239473.1:c.1362A>T
NC_018877 mapping	2553928	SNV	C	T	WP_001239473.1:c.1369C>T	WP_001239473.1:p.Pro457Ser
NC_018877 mapping	2553977	MNV	TA	CG	WP_001239473.1:c.1418_1419delTAinsCG	WP_001239473.1:p.Val473Ala
NC_018877 mapping	2556175	Deletion	A	-	BTB_RS12840:c.135delA	BTB_RS12840:p.Thr48fs
NC_018877 mapping	2581098	Insertion	-	T	BTB_RS12960:c.210_211insA	BTB_RS12960:p.*71fs
NC_018877 mapping	2603393	Deletion	T	-
NC_018877 mapping	2647219	MNV	GA	AG	WP_080598479.1:c.189_190delGAinsAG	WP_080598479.1:p.Ile64Val
NC_018877 mapping	2674661	Deletion	A	-
NC_018877 mapping	2677050	SNV	A	G
NC_018877 mapping	2705668	Insertion	-	A	WP_015055140.1:c.242_243insA	WP_015055140.1:p.Arg83fs
NC_018877 mapping	2705674	Insertion	-	A	WP_015055140.1:c.248_249insA	WP_015055140.1:p.Asn85fs
NC_018877 mapping	2747854	Deletion	A	-
NC_018877 mapping	2782996	Insertion	-	T	BTB_RS14020:c.293_294insA	BTB_RS14020:p.Asn98fs
NC_018877 mapping	2806704	Deletion	T	-	WP_015055143.1:c.1delA	WP_015055143.1:p.Met1?
NC_018877 mapping	2834594	Deletion	A	-
NC_018877 mapping	2895372	Insertion	-	A
NC_018877 mapping	2895378	Insertion	-	A
NC_018877 mapping	2925851	SNV	A	T	WP_000668965.1:c.27A>T
NC_018877 mapping	2925857	SNV	C	T	WP_000668965.1:c.33C>T
NC_018877 mapping	2925872	SNV	G	A	WP_000668965.1:c.48G>A
NC_018877 mapping	2925908	SNV	C	T	WP_000668965.1:c.84C>T
NC_018877 mapping	2925913	SNV	G	A	WP_000668965.1:c.89G>A	WP_000668965.1:p.Ser30Asn
NC_018877 mapping	2925993	SNV	C	T
NC_018877 mapping	2926041	SNV	C	A	WP_000669810.1:c.47C>A	WP_000669810.1:p.Thr16Lys
NC_018877 mapping	2926049	SNV	A	G	WP_000669810.1:c.55A>G	WP_000669810.1:p.Lys19Glu
NC_018877 mapping	2926069	SNV	G	A	WP_000669810.1:c.75G>A
NC_018877 mapping	2926090	SNV	G	A	WP_000669810.1:c.96G>A	WP_000669810.1:p.Met32Ile
NC_018877 mapping	2926136	Deletion	T	-
NC_018877 mapping	2943874	Insertion	-	T	BTB_RS14975:c.135_136insA	BTB_RS14975:p.*46fs
NC_018877 mapping	2957824	Insertion	-	T	BTB_RS15025:c.188_189insA	BTB_RS15025:p.Tyr64fs
NC_018877 mapping	2957899	Insertion	-	T	BTB_RS15025:c.113_114insA	BTB_RS15025:p.Asn38fs
NC_018877 mapping	2957905	Insertion	-	T	BTB_RS15025:c.107_108insA	BTB_RS15025:p.Asn38fs
NC_018877 mapping	3014466	Deletion	T	-
NC_018877 mapping	3096712	Deletion	T	-
NC_018877 mapping	3102740	Deletion	TAATC	-	BTB_RS15745:c.1527_1531delGATTA	BTB_RS15745:p.*509fs
NC_018877 mapping	3106791	Insertion	-	T
NC_018877 mapping	3108226	Insertion	-	A	WP_001052846.1:c.139_140insA	WP_001052846.1:p.Gln49fs
NC_018877 mapping	3116145	Deletion	A	-
NC_018877 mapping	3124880	Deletion	T	-	WP_015055155.1:c.494delA	WP_015055155.1:p.Asn165fs
NC_018877 mapping	3347695	Deletion	T	-
NC_018877 mapping	3558633	Insertion	-	A	BTB_RS17930:c.563_564insA	BTB_RS17930:p.Arg192fs
NC_018877 mapping	3569250	Deletion	A	-
NC_018877 mapping	3579274	Insertion	-	T	BTB_RS18010:c.218_219insA	BTB_RS18010:p.Lys74fs
NC_018877 mapping	3593909	SNV	G	A	WP_000940080.1:c.815C>T	WP_000940080.1:p.Ala272Val
NC_018877 mapping	3620605	Insertion	-	C
NC_018877 mapping	3620615	Insertion	-	T
NC_018877 mapping	3623768	Deletion	A	-
NC_018877 mapping	3649404	Insertion	-	A	BTB_RS18375:c.225_226insA	BTB_RS18375:p.Gln78fs
NC_018877 mapping	3669624	Insertion	-	A	BTB_RS18480:c.223_224insA	BTB_RS18480:p.Thr77fs
NC_018877 mapping	3669631	Insertion	-	A	BTB_RS18480:c.230_231insA	BTB_RS18480:p.Ser80fs
NC_018877 mapping	3858079	Insertion	-	T	BTB_RS19410:c.693_694insA	BTB_RS19410:p.Gln232fs
NC_018877 mapping	4180075	Insertion	-	AA
NC_018877 mapping	4180087	Deletion	A	-
NC_018877 mapping	4180092	Insertion	-	TA
NC_018877 mapping	4180100	Insertion	-	C
NC_018877 mapping	4224983	Insertion	-	A	WP_000111894.1:c.835_836insA
NC_018877 mapping	4266640	Insertion	-	T
NC_018877 mapping	4278560	Deletion	A	-
NC_018877 mapping	4290507	Insertion	-	T	WP_000194022.1:c.1305_1306insA	WP_000194022.1:p.Asp436fs
NC_018877 mapping	4546029	Insertion	-	T	BTB_RS23080:c.1138_1139insA	BTB_RS23080:p.Ile380fs
NC_018877 mapping	4546084	Insertion	-	T	BTB_RS23080:c.1083_1084insA	BTB_RS23080:p.Pro362fs
NC_018877 mapping	4546098	Insertion	-	T	BTB_RS23080:c.1069_1070insA	BTB_RS23080:p.Thr357fs
NC_018877 mapping	4546112	Insertion	-	T	BTB_RS23080:c.1055_1056insA	BTB_RS23080:p.Asn352fs
NC_018877 mapping	4546126	Insertion	-	T	BTB_RS23080:c.1041_1042insA	BTB_RS23080:p.Pro348fs
NC_018877 mapping	4546155	Insertion	-	T	BTB_RS23080:c.1012_1013insA	BTB_RS23080:p.Thr338fs
NC_018877 mapping	4546169	Insertion	-	T	BTB_RS23080:c.998_999insA	BTB_RS23080:p.Asn333fs
NC_018877 mapping	4582543	Insertion	-	A
NC_018877 mapping	4672324	Insertion	-	A
NC_018877 mapping	4717573	Insertion	-	C	BTB_RS23990:c.1851_1852insG	BTB_RS23990:p.Pro618fs
NC_018877 mapping	4767379	SNV	T	C
NC_018877 mapping	4767422	SNV	C	T
NC_018877 mapping	4908357	SNV	G	T	WP_080598478.1:c.991G>T	WP_080598478.1:p.Val331Phe
NC_018877 mapping	4908367	MNV	AT	TA
NC_018877 mapping	4908373	Insertion	-	A
NC_018877 mapping	4910136	Insertion	-	T	BTB_RS34005:c.3012_3013insA	BTB_RS34005:p.Glu1005fs
NC_018877 mapping	4913200	Insertion	-	T	WP_015055203.1:c.148_149insA	WP_015055203.1:p.Ile50fs
NC_018877 mapping	4913382	Deletion	T	-	WP_015055204.1:c.5280delA	WP_015055204.1:p.Glu1761fs
NC_018877 mapping	4968460	Insertion	-	A	WP_000470296.1:c.524_525insA	WP_000470296.1:p.Arg177fs
NC_018877 mapping	5082812	Insertion	-	T
NC_018877 mapping	5100523	Insertion	-	A
NC_018877 mapping	5159357	Insertion	-	A	BTB_RS34105:c.68_69insT	BTB_RS34105:p.Leu23fs
NC_018877 mapping	5175527	Insertion	-	A	BTB_RS26485:c.121_122insA	BTB_RS26485:p.*43fs
NC_018877 mapping	5180408	Insertion	-	A
NC_018877 mapping	5319110	Deletion	T	-
NC_018877 mapping	5435735	Deletion	T	-
NC_018877 mapping	5474219	Insertion	-	TAT	WP_000522834.1:c.412_413insATA	WP_000522834.1:p.Asn137_Arg138insAsn
NC_018878 mapping	131708	Insertion	-	A
NC_018878 mapping	138805	Insertion	-	A
NC_018878 mapping	462439	Insertion	-	A	WP_000416811.1:c.775_776insA	WP_000416811.1:p.*261fs
NC_018879 mapping	51099	Deletion	T	-	WP_015055228.1:c.[263delA]; WP_015055227.1:c.[1delA]	WP_015055228.1:p.[Asn88fs]; WP_015055227.1:p.[Met1?]
NC_018879 mapping	61902	Insertion	-	T	WP_000072991.1:c.562_563insA	WP_000072991.1:p.Ile188fs
NC_018880 mapping	14540	Insertion	-	A	WP_001291045.1:c.206_207insA	WP_001291045.1:p.Arg72fs
